# Surveying the landscape of tRNA modifications by combining tRNA sequencing and RNA mass spectrometry

**DOI:** 10.1101/723049

**Authors:** Satoshi Kimura, Peter C. Dedon, Matthew K. Waldor

**Affiliations:** Division of Infectious Diseases, Brigham and Women’s Hospital; Department of Microbiology, Harvard Medical School; Howard Hughes Medical Institute; Department of Biological Engineering, Massachusetts Institution of Technology; Singapore-MIT Alliance for Research and Technology Antimicrobial Resistance Interdisciplinary Research Group

## Abstract

Chemical modification of the nucleosides that comprise tRNAs are diverse^1-3^. Such modifications impact tRNA structure, stability, and mRNA decoding^3,4^. Although tRNA modifications are present in all kingdoms of life^1^, the structure, location, and extent of modifications have been systematically charted in very few organisms, in part because mapping modifications to tRNA sequences has been technically challenging. Here, we describe a new approach in which rapid prediction of modified sites through reverse transcription-derived signatures in high-throughput tRNA-sequencing (tRNA-seq) data is coupled with chemical analysis and identification of tRNA modifications through RNA mass spectrometry (tRNA-SMS). As proof of concept, we applied this method to study tRNA modification profiles in two phylogenetically close bacteria, *E. coli* and *Vibrio cholerae*. Comparative tRNA-seq enabled prediction of several *V. cholerae* modifications that are absent from *E. coli* and showed the effects of various environmental conditions on *V. cholerae* tRNA modification profiles. Through RNA mass spectrometric analyses, we showed that two of the *V. cholerae-*specific reverse transcription signatures reflected the presence of a new modification (acetylated acp^3^U (acacp^3^U)), while another results from C-to-U RNA editing, a process not described before in bacteria. By combining comparative genomics with mass spectrometry, we identified a putative N- acetyltransferase required for acacp^3^U acetylation. These findings demonstrate the utility of the tRNA-SMS approach for rapid characterization of tRNA modification profiles and environmental control of tRNA modification. Moreover, our identification of a new modified nucleoside and RNA editing process suggests that there are many tRNA modifications awaiting discovery.
