## Supplementary Data 5 for "Surveying the landscape of tRNA modifications by combining tRNA sequencing and RNA mass spectrometry"

### Sheet: Table S4
Experiment	Subject	Aim	Name	5' -> 3'	Note
Northern blot	Vibrio cholerae	probe for 5S	VC_5S	CTTCTGAGTTCGGGATGGAATCAGGTGGGTCCAAAACGCT
		probe for tRNA-Gln1A	VC_tRNAGln1A	CAGGTCTACATGGATTCGAACCATGGGATGACGGGATCAA
tRNA isolation	Vibrio cholerae	probe for tRNA-Met1	VC_tRNAMet1_Bioteg	TGGCTACGACGGGATTTGAACCTGTGACCCCATCA/3BioTEG/	3' is modified with BioTEG, HPLC purification
		probe for tRNA-Glu	VC_tRNAGlu_Bioteg	TATCCCGTAGGGGAGTCGAACCCCTGTTACCGCCG/3BioTEG/	3' is modified with BioTEG, HPLC purification
		probe for tRNA-Gln1B	VC_tRNAGln1B_Bioteg	CAGGTCTGCTAGGATTCGAACCTAGGTATG/3BioTEG/	3' is modified with BioTEG, HPLC purification
		probe for tRNA-Gln1A	VC_tRNAGln1A_Bioteg	CAGGTCTACATGGATTCGAACCATGGGATG/3BioTEG/	3' is modified with BioTEG, HPLC purification
		probe for tRNA-Tyr	VC_tRNATyr_bioteg	CGGATTCGAACCATCGAAGGCGGAGCCGGC/3BioTEG/	3' is modified with BioTEG, HPLC purification
Strain construction	ttcA knockout	PCR for 5' flaking region of VC1432	VC1432_5end_f	CCGCATGCGATATCGAGCTCTCCCTGCAACTGGCACAAAAAAGC
			VC1432_5end_r	GTTTTTATGCTTTTGAAGCCACTGCTTGCTATCTTAAATCTCAGAAC
		PCR for 3' flaking region of VC1432	VC1432_3end_f	GTTCTGAGATTTAAGATAGCAAGCAGTGGCTTCAAAAGCATAAAAAC
			VC1432_3end_r	CGGATAACAATTTGTGGAATTCCCGAGCGTTCCATGAAGTGGC
	trmK knockout	PCR for 5' flaking region of VCA0634	VCA0634_5end_f	CCGCATGCGATATCGAGCTCTCCCGCGTTGGAACTCTTGAATCGC
			VCA0634_5end_r	TTGAGTGCTTTCATCTTTCTAGCGCTGTACCTACATGCGGT
		PCR for 3' flaking region of VCA0634	VCA0634_3end_f	ACCGCATGTAGGTACAGCGCTAGAAAGATGAAAGCACTCAA
			VCA0634_3end_r	CGGATAACAATTTGTGGAATTCCCCGCGAGATGTTGGAATACCT
	acpA knockout	PCR for 5' flaking region of VC0317	VC0317_5end_f	CCGCATGCGATATCGAGCTCTCCCTCAAGTTCAATGCCATAGCA
			VC0317_5end_r	AAATGGCGACCATTCTTGACAGCTCCCTGGATAGTGGTTTT
		PCR for 3' flaking region of VC0317	VC0317_3end_f	AAAACCACTATCCAGGGAGCATGTCAAGAATGGTCGCCATTT
			VC0317_3end_r	CGGATAACAATTTGTGGAATTCCCTGAATGGCTCTTCTGGTGC
Oligo protection	tRNA-Tyr (10-46)	Complementary to tRNA-Tyr (10-46)	Tyr_protection_probe_C32	AGGCGGAGCCGGCAGATTTACAGTCTGCTCCCTTTGGCCACTCGGG
			Tyr_protection_probe_U32	AGGCGGAGCCGGCAGATTTACAATCTGCTCCCTTTGGCCACTCGGG
RT-PCR	tRNA-Tyr	RT primer	Tyr_RT	ACGGATTCGAACCATCGAAGGCGGAGCCGGCAGATTTACA
		PCR	Tyr_5end_f	GGAGGGGTTCCCGAGTGG
			Tyr_3end_r	GATCTAGGCATTAGGCTCAAAGACGGATTCGAACCATCGA
		Sequencing primer	Tyr_seq	GATCTAGGCATTAGGCTC
tRNA seq library	tRNA seq library	Ligation	3' linker	/5rApp/CTGTAGGCACCATCAAT/3ddC/	5' adenylated, 3' blocked, HPLC purification
		Reverse transcription	ocj485	/5Phos/AGATCGGAAGAGCGTCGTGTAGGGAAAGAGTGT/iSp18/CAAGCAGAAGACGGCATACGAGATATTGATGGTGCCTACAG	5' phosphorylated, internal block, HPLC purification
		PCR	o231	CAAGCAGAAGACGGCATACGA	HPLC purification
			Index_701	AATGATACGGCGACCACCGAGATCTACACGATCGGAAGAGCACACGTCTGAACTCCAGTCACTAAGGCGAACACTCTTTCCCTACA	HPLC purification
			Index_702	AATGATACGGCGACCACCGAGATCTACACGATCGGAAGAGCACACGTCTGAACTCCAGTCACCGTACTAGACACTCTTTCCCTACA	HPLC purification
			Index_703	AATGATACGGCGACCACCGAGATCTACACGATCGGAAGAGCACACGTCTGAACTCCAGTCACAGGCAGAAACACTCTTTCCCTACA	HPLC purification
			Index_704	AATGATACGGCGACCACCGAGATCTACACGATCGGAAGAGCACACGTCTGAACTCCAGTCACTCCTGAGCACACTCTTTCCCTACA	HPLC purification
			Index_705	AATGATACGGCGACCACCGAGATCTACACGATCGGAAGAGCACACGTCTGAACTCCAGTCACGGACTCCTACACTCTTTCCCTACA	HPLC purification
			Index_706	AATGATACGGCGACCACCGAGATCTACACGATCGGAAGAGCACACGTCTGAACTCCAGTCACTAGGCATGACACTCTTTCCCTACA	HPLC purification
			Index_707	AATGATACGGCGACCACCGAGATCTACACGATCGGAAGAGCACACGTCTGAACTCCAGTCACCTCTCTACACACTCTTTCCCTACA	HPLC purification
			Index_708	AATGATACGGCGACCACCGAGATCTACACGATCGGAAGAGCACACGTCTGAACTCCAGTCACCAGAGAGGACACTCTTTCCCTACA	HPLC purification
			Index_709	AATGATACGGCGACCACCGAGATCTACACGATCGGAAGAGCACACGTCTGAACTCCAGTCACGCTACGCTACACTCTTTCCCTACA	HPLC purification
