## Supplementary Data 6 for "Surveying the landscape of tRNA modifications by combining tRNA sequencing and RNA mass spectrometry"

### Sheet: Data S5
V. cholerae
	tRNAdb accession		Name	Anticodon	Sequence	Length
1	tdAD00003705	243277	Ala2	GGC	GGGGCTATAGCTCAGCTGGGAGAGCGCTTGCATGGCATGCAAGAGGTCTGCGGTTCGATCCCGCATAGCTCCACCA	76
2	tdAD00003707	243277	Ala1B	TGC	GGGGTTATAGCTCAGCTGGGAGAGCGCCTGCCTTGCACGCAGGAGGTCTGCGGTTCGATCCCGCATAACTCCACCA	76
3	tdAD00008836	243277	Arg2A	ACG	GCGTCCGTAGCTCAGCTGGATAGAGTACCTGTCTACGAACCAGGCGGTCAGAGGTTCGAATCCTCTCGGACGCGCCA	77
4	tdAD00008837	243277	Arg2B	ACG	GCGCTCGTAGCTCAGCTGGATAGAGTACCTGGCTACGAACCAGGCGGTCAGAGGTTCGAATCCTCTCGAGCGCGCCA	77
5	tdAD00008838	243277	Arg2C	ACG	GCGTCCGTAGCTCAGCTGGATAGAGTACCTGGCTACGAACCAGGCGGTCAGAGGTTCGAATCCTCTCGGACGCGCCA	77
6	tdAD00008839	243277	Arg3	CCG	GCGCCCGTAGCTCAGCTGGATAGAGCGTTGGCCTCCGGAGCCAAAGGTCGAAGGTTCAAATCCTTTCGGGCGCGCCA	77
7	tdAD00008840	243277	Arg4	TCT	GCGCCCTTAGCTCAGTTGGATAGAGCACGTGCCTTCTAAGCATGTGGTCACAGGTTCGAATCCTGTAGGGCGTGCCA	77
8	tdAD00007806	243277	Asn1	GTT	TCCTCCTTAGTTCAGTCGGTAGAACGGCGGACTGTTAATCCGTATGTCGCAGGTTCGAGTCCCGCAGGAGGAGCCA	76
9	tdAD00007807	243277	Asn2	GTT	TCCTCCTTAGCTCAGTCGGTAGAGCGACGGACTGTTAATCCGCAGGTCGCTGGTTCGAGCCCAGCAGGAGGAGCCA	76
10	tdAD00007808	243277	Asn3	GTT	TCCTCCTTAGCTCAGTCGGTAGAGCGACGGACTGTTAATCCGCAGGTCGCTGGTTCAAGTCCAGCAGGAGGAGCCA	76
11	tdAD00004387	243277	Asp	GTC	GGAGCGGTAGTTCAGTCGGTTAGAATACCGGCCTGTCACGCCGGGGGTCGCGGGTTCGAGTCCCGTCCGCTCCGCCA	77
12	tdAD00004154	243277	Cys1	GCA	GGCGCGTTGGCAGAGTGGCCATGCAGCGGATTGCAAATCCGTGAACCTCGGTTCGACTCCGGGACGCGCCTCCA	74
13	tdAD00004155	243277	Cys2	GCA	GGCGCGTTGGCAGAGTGGCCATGCAGCGGATTGCAAATCCGTGGACCTCGGTTCGACTCCGGGACGCGCCTCCA	74
14	tdAD00008494	243277	Gln1A	TTG	AGGTCTATCGCCAAGCGGTAAGGCAACGGGTTTTGATCCCGTCATCCCATGGTTCGAATCCATGTAGACCTGCCA	75
15	tdAD00008495	243277	Gln1B	TTG	AGGTCTGTCGCCAAGCGGTAAGGCAACGGGTTTTGATCCCGTCATACCTAGGTTCGAATCCTAGCAGACCTGCCA	75
16	tdAD00008496	243277	Gln1C	TTG	AGGTCTGTCGCCAAGCGGTAAGGCAACGGGTTTTGATCCCGTCATACCCAGGTTCGAATCCTGGCAGACCTGCCA	75
17	tdAD00004610	243277	Glu	TTC	GTCCCGTTCGTCTAGAGGCCTAGGACACCGCCCTTTCACGGCGGTAACAGGGGTTCGACTCCCCTACGGGATACCA	76
18	tdAD00005156	243277	Gly3	GCC	GCGACACTAGCTCAGTTGGTAGAGCGCAACCTTGCCAAGGTTGAGGTCACGAGTTCGAACCTCGTGTGTCGCTCCA	76
19	tdAD00005157	243277	Gly2	TCC	GCGGGCATCGTATAATGGCTATTACCTCAGCCTTCCAAGCTGATGATGCGGGTTCGATTCCCGCTGCCCGCTCCA	75
20	tdAD00005657	243277	His	GTG	GGTGGCTATAGCTCAGTTGGTAGAGCCCCGGATTGTGATTCCGGTTGTCGTGGGTTCGAGCCCCATTAGCCACCCCA	77
21	tdAD00005853	243277	Ile1	GAT	GGGTCTGTAGCTCAGGTGGTTAGAGCGTACGCCTGATAAGCGTAAGGTCGGTGGTTCGAGTCCACTCAGACCCACCA	77
22	tdAD00011492	243277	fMetA	CAT	CGCGGGGTGGAGCAGCTTGGTAGCTCGTCGGGCTCATAACCCGAAGGTCGTTGGTTCAAATCCGGCCCCCGCAACCA	77
23	tdAD00011493	243277	fMetB	CAT	CGCGGGATGGAGCAGCTTGGTAGCTCGTCGGGCTCATAACCCGAAGGTCGTTGGTTCAAATCCAGCTCCCGCAACCA	77
24	tdAD00011494	243277	fMetC	CAT	CGCGGGGTGGAGCAGCTTGGTAGCTCGTCGGGCTCATAACCCGAAGGTCGTTGGTTCAAATCCAGCCCCCGCAACCA	77
25	tdAD00011495	243277	fMetD	CAT	CGCGGGGTGGAGCAGCTTGGTAGCTCGTCGGGCTCATAACCCGAAGGTCGTCGGTTCAAATCCGGCCCCCGCAACCA	77
26	tdAD00006472	243277	Leu5	CAA	GCCGATGTGGTGAAATTGGTAGACACGACGGATTCAAAATCCGTTTCCTTCGGGAGTGACGGTTCAAGTCCGTCCATCGGTACCA	85
27	tdAD00006473	243277	Leu1A	CAG	GCGGTGGTGGCGGAATTGGTAGACGCGCTAGCTTCAGGTGTTAGTGTCCTTCGGACGTGAGGGTTCAAGTCCCTCCTTCCGCACCA	86
28	tdAD00006474	243277	Leu1B	CAG	GCGGTGGTGGCGGAATTGGTAGACGCGCTAGCTTCAGGTGTTAGTGTCCTTAGGACGTGAGGGTTCAAGTCCCTCCTTCCGCACCA	86
29	tdAD00006475	243277	Leu2	GAG	GCCGAGATGGTGAAATTGGTAGACACACTAGCATGAGGTGCTAGCGCCTTAGGTGTGAGGGTTCGAGTCCCTCTCTCGGCACCA	84
30	tdAD00006476	243277	Leu4	TAA	GCCCTGGTGGTGAAATCGGTAGACACAAGGGATTTAAAATCCCTCGACTTTCGAGTCGTGCCGGTTCAAGTCCGGCCCGGGGCACCA	87
31	tdAD00006477	243277	Leu3A	TAG	GCGGAAGTGGCGAAATTGGTAGACGCACCAGATTTAGGTTCTGGCGCCGCGAGGCGTAAGAGTTCAAGTCTCTTCTTCCGCACCA	85
32	tdAD00006478	243277	Leu3B	TAG	GCGGAAGTGGCGAAATTGGTAGACGCACCAGATTTAGGTTCTGGCGCCGCAAGGTGTAAGAGTTCAAGTCTCTTCTTCCGCACCA	85
33	tdAD00006076	243277	Lys	TTT	GGGTCGTTAGCTCAGTGGTAGAGCAGTTGGCTTTTAACCAATTGGTCATAGGTTCAAATCCTATACGACCCACCA	75
34	tdAD00007307	243277	Ile2	LAT	GGCCCCTTAGCTCAGTGGTTAGAGCAGGCGACTCATAATCGCTTGGTCCCCAGTTCGAACCTGGGAGGGGCCACCA	76
35	tdAD00007308	243277	Met1	CAT	GGCTACGTAGCTCAGTTGGTTAGAGCACATCACTCATAATGATGGGGTCACAGGTTCAAATCCCGTCGTAGCCACCA	77
36	tdAD00007309	243277	Met2	CAT	GGCTACGTAGCTCAGTTGGTTAGAGCACATCACTCATAATGATGGGGTCACAGGTTCGAATCCCGTCGTAGCCACCA	77
37	tdAD00004928	243277	Phe1	GAA	GCCTCGATAGCTCAGTCGGTAGAGCAGAGGATTGAAAATCCTCGTGTCGGTGGTTCGATTCCGCCTCGAGGCACCA	76
38	tdAD00004929	243277	Phe2	GAA	GCCCGGATAGCTCAGTCGGTAGAGCAGAGGATTGAAAATCCTCGTGTCGGTGGTTCGATTCCGCCTCCGGGCACCA	76
39	tdAD00008080	243277	Pro2	GGG	CGGACTGTAGCGCAGCTTGGTAGCGCACCGTCATGGGGTGTCGGGGGTCGGAGGTTCAAATCCTCTCAGTCCGACCA	77
40	tdAD00008081	243277	Pro3A	TGG	CGGTGAATAGCGCAGTTTGGTAGCGCATCTGGTTTGGGACCAGAGGGTCGGGGGTTCGAATCCCTCTTCACCGACCA	77
41	tdAD00009609	243277	Ser3A	GCT	GGTGAGGTGGCCGAGAGGCTGAAGGCGCTCCCCTGCTAAGGGAGTATACGGTTTATAGCCGTATCGAGGGTTCGAATCCCTCCTTCACCGCCA	93
42	tdAD00009610	243277	Ser3B	GCT	GGTGAGGTGGCCGAGAGGCTGAAGGCGCTCCCCTGCTAAGGGAGTATACGGTTTATAGCCGTATCGAGGGTTCGAATCCCTCCCTCACCGCCA	93
43	tdAD00009611	243277	Ser5	GGA	GGTGAGTTGTCCGAGTGGCTGAAGGAGCACGCCTGGAAAGTGTGTATACGGCAACGTATCGAGAGTTCGAATCTCTCACTCACCGCCA	88
44	tdAD00009612	243277	Ser1	TGA	GGAGAGATGGCTGAGTGGTTGAAAGCACCGGTCTTGAAAACCGGCGATGGTTAATAGCTATCCTAGGGTTCAAATCCCTATCTCTCCGCCA	91
45	tdAD00010317	243277	Thr1	GGT	GCTGATATGGCTCAGTCGGTAGAGCGCATCCTTGGTAAGGATGAGGTCCCCAGTTCGATTCTGGGTATCAGCACCA	76
46	tdAD00010318	243277	Thr3	GGT	GCTGATATAGCTCAGATGGTAGAGCGCATCCTTGGTAAGGATGAGGTCGGCAGTTCGATTCTGCCTATCAGCACCA	76
47	tdAD00010319	243277	Thr4A	TGT	GCCGACTTAGCTCAGTAGGTAGAGCAACTGACTTGTAATCAGTAGGTCACCAGTTCGATTCCGGTAGTCGGCACCA	76
48	tdAD00010320	243277	Thr4B	TGT	GCCGGCTTAGCTCAGTAGGTAGAGCAACTGACTTGTAATCAGTAGGTCGCCAGTTCGATTCCGGCAGCCGGCACCA	76
49	tdAD00011295	243277	Trp	CCA	AGGGGTGTAGCTCCAATTGGCAGAGCAGCGGATTCCAAATCCGCGTGTTGGGAGTTCGAATCTCTCCACCCCTGCCA	77
50	tdAD00011570	243277	Tyr	GTA	GGAGGGGTTCCCGAGTGGCCAAAGGGAGCAGACTGTAAATCTGCCGGCTCCGCCTTCGATGGTTCGAATCCGTCCCCCTCCACCA	85
51	tdAD00010849	243277	Val2B	GAC	GCGTCTATAGCTCAGTTGGTTAGAGCACCACCTTGACATGGTGGGGGTCGGTGGTTCGAGTCCACTTAGACGCACCA	77
52	tdAD00010850	243277	Val2A	GAC	GCGTCCGTAGCTCAGTTGGTTAGAGCACCACCTTGACATGGTGGGGGTCGGTGGTTCGAGTCCACTCGGACGCACCA	77
53	tdAD00010851	243277	Val1	TAC	GGGCGATTAGCTCAGTTGGGAGAGCACCTGCCTTACAAGCAGGGGGTCACTGGTTCGAACCCGGTATCGCCCACCA	76
E. coli
	tRNAdb accession		Name	Anticodon	Sequence	Length
1	tdbD00003715	83333	Ala2	GGC	GGGGCTATAGCTCAGCTGGGAGAGCGCTTGCATGGCATGCAAGAGGTCAGCGGTTCGATCCCGCTTAGCTCCACCA	76
2	tdbD00003716	83333	Ala1B	TGC	GGGGCTATAGCTCAGCTGGGAGAGCGCCTGCTTTGCACGCAGGAGGTCTGCGGTTCGATCCCGCATAGCTCCACCA	76
3	tdbD00004160	83333	Cys	GCA	GGCGCGTTAACAAAGCGGTTATGTAGCGGATTGCAAATCCGTCTAGTCCGGTTCGACTCCGGAACGCGCCTCCA	74
4	tdbD00004393	83333	Asp	GTC	GGAGCGGTAGTTCAGTCGGTTAGAATACCTGCCTGTCACGCAGGGGGTCGCGGGTTCGAGTCCCGTCCGTTCCGCCA	77
5	tdbD00004617	83333	Glu	TTC	GTCCCCTTCGTCTAGAGGCCCAGGACACCGCCCTTTCACGGCGGTAACAGGGGTTCGAATCCCCTAGGGGACGCCA	76
6	tdbD00004934	83333	Phe	GAA	GCCCGGATAGCTCAGTCGGTAGAGCAGGGGATTGAAAATCCCCGTGTCCTTGGTTCGATTCCGAGTCCGGGCACCA	76
7	tdbD00005169	83333	Gly1	CCC	GCGGGCGTAGTTCAATGGTAGAACGAGAGCTTCCCAAGCTCTATACGAGGGTTCGATTCCCTTCGCCCGCTCCA	74
8	tdbD00005170	83333	Gly3	GCC	GCGGGAATAGCTCAGTTGGTAGAGCACGACCTTGCCAAGGTCGGGGTCGCGAGTTCGAGTCTCGTTTCCCGCTCCA	76
9	tdbD00005171	83333	Gly2	TCC	GCGGGCATCGTATAATGGCTATTACCTCAGCCTTCCAAGCTGATGATGCGGGTTCGATTCCCGCTGCCCGCTCCA	75
10	tdbD00005663	83333	His	GTG	GGTGGCTATAGCTCAGTTGGTAGAGCCCTGGATTGTGATTCCAGTTGTCGTGGGTTCGAATCCCATTAGCCACCCCA	77
11	tdbD00005858	83333	Ile1	GAT	AGGCTTGTAGCTCAGGTGGTTAGAGCGCACCCCTGATAAGGGTGAGGTCGGTGGTTCAAGTCCACTCAGGCCTACCA	77
12	tdbD00006085	83333	Lys	TTT	GGGTCGTTAGCTCAGTTGGTAGAGCAGTTGACTTTTAATCAATTGGTCGCAGGTTCGAATCCTGCACGACCCACCA	76
13	tdbD00006497	83333	Leu5	CAA	GCCGAAGTGGCGAAATCGGTAGACGCAGTTGATTCAAAATCAACCGTAGAAATACGTGCCGGTTCGAGTCCGGCCTTCGGCACCA	85
14	tdbD00006498	83333	Leu1A	CAG	GCGAAGGTGGCGGAATTGGTAGACGCGCTAGCTTCAGGTGTTAGTGTTCTTACGGACGTGGGGGTTCAAGTCCCCCCCCTCGCACCA	87
15	tdbD00006499	83333	Leu1B	CAG	GCGAAGGTGGCGGAATTGGTAGACGCGCTAGCTTCAGGTGTTAGTGTCCTTACGGACGTGGGGGTTCAAGTCCCCCCCCTCGCACCA	87
16	tdbD00006500	83333	Leu2	GAG	GCCGAGGTGGTGGAATTGGTAGACACGCTACCTTGAGGTGGTAGTGCCCAATAGGGCTTACGGGTTCAAGTCCCGTCCTCGGTACCA	87
17	tdbD00006501	83333	Leu4	TAA	GCCCGGATGGTGGAATCGGTAGACACAAGGGATTTAAAATCCCTCGGCGTTCGCGCTGTGCGGGTTCAAGTCCCGCTCCGGGTACCA	87
18	tdbD00006502	83333	Leu3	TAG	GCGGGAGTGGCGAAATTGGTAGACGCACCAGATTTAGGTTCTGGCGCCGCAAGGTGTGCGAGTTCAAGTCTCGCCTCCCGCACCA	85
19	tdbD00007319	83333	Ile2	CAT	GGCCCCTTAGCTCAGTGGTTAGAGCAGGCGACTCATAATCGCTTGGTCGCTGGTTCAAGTCCAGCAGGGGCCACCA	76
20	tdbD00007321	83333	Met	CAT	GGCTACGTAGCTCAGTTGGTTAGAGCACATCACTCATAATGATGGGGTCACAGGTTCGAATCCCGTCGTAGCCACCA	77
21	tdbD00007813	83333	Asn	GTT	TCCTCTGTAGTTCAGTCGGTAGAACGGCGGACTGTTAATCCGTATGTCACTGGTTCGAGTCCAGTCAGAGGAGCCA	76
22	tdbD00008090	83333	Pro1	CGG	CGGTGATTGGCGCAGCCTGGTAGCGCACTTCGTTCGGGACGAAGGGGTCGGAGGTTCGAATCCTCTATCACCGACCA	77
23	tdbD00008091	83333	Pro2	GGG	CGGCACGTAGCGCAGCCTGGTAGCGCACCGTCATGGGGTGTCGGGGGTCGGAGGTTCAAATCCTCTCGTGCCGACCA	77
24	tdbD00008092	83333	Pro3	TGG	CGGCGAGTAGCGCAGCTTGGTAGCGCAACTGGTTTGGGACCAGTGGGTCGGAGGTTCGAATCCTCTCTCGCCGACCA	77
25	tdbD00008503	83333	Gln2	CTG	TGGGGTATCGCCAAGCGGTAAGGCACCGGATTCTGATTCCGGCATTCCGAGGTTCGAATCCTCGTACCCCAGCCA	75
26	tdbD00008504	83333	Gln1	TTG	TGGGGTATCGCCAAGCGGTAAGGCACCGGTTTTTGATACCGGCATTCCCTGGTTCGAATCCAGGTACCCCAGCCA	75
27	tdbD00008856	83333	Arg2	ACG	GCATCCGTAGCTCAGCTGGATAGAGTACTCGGCTACGAACCGAGCGGTCGGAGGTTCGAATCCTCCCGGATGCACCA	77
28	tdbD00008857	83333	Arg3	CCG	GCGCCCGTAGCTCAGCTGGATAGAGCGCTGCCCTCCGGAGGCAGAGGTCTCAGGTTCGAATCCTGTCGGGCGCGCCA	77
29	tdbD00008858	83333	Arg5	CCT	GTCCTCTTAGTTAAATGGATATAACGAGCCCCTCCTAAGGGCTAATTGCAGGTTCGATTCCTGCAGGGGACACCA	75
30	tdbD00008859	83333	Arg4	TCT	GCGCCCTTAGCTCAGTTGGATAGAGCAACGACCTTCTAAGTCGTGGGCCGCAGGTTCGAATCCTGCAGGGCGCGCCA	77
31	tdbD00009628	83333	Ser2	CGA	GGAGAGATGCCGGAGCGGCTGAACGGACCGGTCTCGAAAACCGGAGTAGGGGCAACTCTACCGGGGGTTCAAATCCCCCTCTCTCCGCCA	90
32	tdbD00009629	83333	Ser3	GCT	GGTGAGGTGGCCGAGAGGCTGAAGGCGCTCCCCTGCTAAGGGAGTATGCGGTCAAAAGCTGCATCCGGGGTTCGAATCCCCGCCTCACCGCCA	93
33	tdbD00009630	83333	Ser5	GGA	GGTGAGGTGTCCGAGTGGCTGAAGGAGCACGCCTGGAAAGTGTGTATACGGCAACGTATCGGGGGTTCGAATCCCCCCCTCACCGCCA	88
34	tdbD00009631	83333	Ser1	TGA	GGAAGTGTGGCCGAGCGGTTGAAGGCACCGGTCTTGAAAACCGGCGACCCGAAAGGGTTCCAGAGTTCGAATCTCTGCGCTTCCGCCA	88
35	tdbD00010330	83333	Thr2	CGT	GCCGATATAGCTCAGTTGGTAGAGCAGCGCATTCGTAATGCGAAGGTCGTAGGTTCGACTCCTATTATCGGCACCA	76
36	tdbD00010331	83333	Thr1	GGT	GCTGATATGGCTCAGTTGGTAGAGCGCACCCTTGGTAAGGGTGAGGTCCCCAGTTCGACTCTGGGTATCAGCACCA	76
37	tdbD00010332	83333	Thr3	GGT	GCTGATATAGCTCAGTTGGTAGAGCGCACCCTTGGTAAGGGTGAGGTCGGCAGTTCGAATCTGCCTATCAGCACCA	76
38	tdbD00010333	83333	Thr4	TGT	GCCGACTTAGCTCAGTAGGTAGAGCAACTGACTTGTAATCAGTAGGTCACCAGTTCGATTCCGGTAGTCGGCACCA	76
39	tdbD00010859	83333	Val2B	GAC	GCGTTCATAGCTCAGTTGGTTAGAGCACCACCTTGACATGGTGGGGGTCGTTGGTTCGAGTCCAATTGAACGCACCA	77
40	tdbD00010860	83333	Val2A	GAC	GCGTCCGTAGCTCAGTTGGTTAGAGCACCACCTTGACATGGTGGGGGTCGGTGGTTCGAGTCCACTCGGACGCACCA	77
41	tdbD00010861	83333	Val1	TAC	GGGTGATTAGCTCAGCTGGGAGAGCACCTCCCTTACAAGGAGGGGGTCGGCGGTTCGATCCCGTCATCACCCACCA	76
42	tdbD00011300	83333	Trp	CCA	AGGGGCGTAGTTCAATTGGTAGAGCACCGGTCTCCAAAACCGGGTGTTGGGAGTTCGAGTCTCTCCGCCCCTGCCA	76
43	tdbD00011499	83333	fMet2	CAT	CGCGGGGTGGAGCAGCCTGGTAGCTCGTCGGGCTCATAACCCGAAGATCGTCGGTTCAAATCCGGCCCCCGCAACCA	77
44	tdbD00011500	83333	fMet1	CAT	CGCGGGGTGGAGCAGCCTGGTAGCTCGTCGGGCTCATAACCCGAAGGTCGTCGGTTCAAATCCGGCCCCCGCAACCA	77
45	tdbD00011576	83333	Tyr1	GTA	GGTGGGGTTCCCGAGCGGCCAAAGGGAGCAGACTGTAAATCTGCCGTCATCGACTTCGAAGGTTCGAATCCTTCCCCCACCACCA	85
46	tdbD00011577	83333	Tyr2	GTA	GGTGGGGTTCCCGAGCGGCCAAAGGGAGCAGACTGTAAATCTGCCGTCACAGACTTCGAAGGTTCGAATCCTTCCCCCACCACCA	85
