## Supplementary Data 2 for "Surveying the landscape of tRNA modifications by combining tRNA sequencing and RNA mass spectrometry"

### Sheet: RNA modification
Present in E. coli and V. cholerae
E. coli											V. cholerae										BLAST score
Accession #	Start	Stop	Strand	GeneID	Locus	Modification	Position	Locus tag	Length	Protein name	Accession #	Subjet title	Start	Stop	Strand	GeneID	Locus	Locus tag	Length	Protein name	Score	Coverage	E-value
NP_417225.1	2870255	2871304	-	947214	truD	Y	13	b2745	349	tRNA pseudouridine(13) synthase	NP_230181.1	tRNA pseudouridine synthase D	561265	562350	+	2615821	truD	VC0530	361	tRNA pseudouridine synthase D	692	95	7.28e-90
NP_414600.1	59687	60346	-	946262	rluA	Y	32	b0058	219	23S rRNA pseudouridine(746) and tRNA pseudouridine(32) synthase	NP_232134.1	ribosomal large subunit pseudouridine synthase A	2692654	2693391	-	2615169	-	VC2505	245	ribosomal large subunit pseudouridine synthase A	600	100	1.26e-79
NP_417027.1	2662583	2663323	-	948610	trmJ	Cm, Um	32	b2532	246	tRNA Cm32/Um32 methyltransferase	NP_230395.1	RNA methyltransferase	799804	800538	+	2615755	-	VC0746	244	RNA methyltransferase	751	97	4.01e-102
NP_415860.1	1411013	1411948	-	948967	ttcA	s2C	32	b1344	311	tRNA cytosine(32) 2-sulfurtransferase TtcA	NP_231075.1	C32 tRNA thiolase	1529581	1530513	-	2614064	-	VC1432	310	C32 tRNA thiolase	1274	99	1.5e-179
NP_416384.1	1952702	1953445	+	946380	cmoA	mcmo5U, cmo5U	34	b1870	247	carboxy-S-adenosyl-L-methionine synthase	NP_230809.1	hypothetical protein VC1164	1236097	1236837	-	2614597	-	VC1164	246	hypothetical protein VC1164	960	98	7.11e-134
NP_416385.1	1953442	1954413	+	946387	cmoB	mcmo5U, cmo5U	34	b1871	323	tRNA U34 carboxymethyltransferase	NP_230808.1	hypothetical protein VC1163	1235014	1235985	-	2614596	-	VC1163	323	hypothetical protein VC1163	1123	100	3.85e-156
NP_415441.1	973537	974322	+	945547	cmoM	mcmo5U	34	b0921	261	tRNA cmo(5)U34 methyltransferase	NP_231353.1	metallothionein SmtA	1855703	1856485	-	2613722	-	VC1717	260	metallothionein SmtA	697	98	1.78e-93
NP_415651.4	1192667	1193773	-	945690	mnmA	mnm5s2U	34	b1133	368	tRNA-specific 2-thiouridylase	NP_230773.1	tRNA-specific 2-thiouridylase MnmA	1195435	1196553	-	2614398	mnmA	VC1128	372	tRNA-specific 2-thiouridylase MnmA	1536	99	0
NP_418162.1	3886828	3888192	+	948222	mnmE	mnm5s2U, mnm5U, cmnm5Um	34	b3706	454	5-carboxymethylaminomethyluridine-tRNA synthase GTPase subunit	NP_062587.1	tRNA modification GTPase TrmE	816	2210	-	2614455	trmE	VC0003	464	tRNA modification GTPase TrmE	1801	99	0
NP_418197.1	3923744	3925633	-	948248	mnmG	mnm5s2U, mnm5U, cmnm5Um	34	b3741	629	5-carboxymethylaminomethyluridine-tRNA synthase subunit MnmG	NP_232401.1	tRNA uridine 5-carboxymethylaminomethyl modification protein GidA	2959151	2961046	-	2614952	-	VC2775	631	tRNA uridine 5-carboxymethylaminomethyl modification protein GidA	2682	99	0
NP_414939.1	425011	426081	+	944905	queA	Q, Glu-Q	34	b0405	356	tRNA preQ1(34) S-adenosylmethionine ribosyltransferase-isomerase	NP_230388.1	S-adenosylmethionine:tRNA ribosyltransferase-isomerase	792954	794012	+	2615748	queA	VC0739	352	S-adenosylmethionine:tRNA ribosyltransferase-isomerase	1357	96	0
NP_417054.2	2697354	2697857	-	947027	tadA	I	34	b2559	167	tRNA adenosine(34) deaminase	NP_230511.1	hypothetical protein VC0864	929010	929591	+	2614531	-	VC0864	193	hypothetical protein VC0864	449	93	3.11e-58
NP_414940.1	426137	427264	+	949130	tgt	Q, Glu-Q	34	b0406	375	tRNA-guanine transglycosylase	NP_230390.1	queuine tRNA-ribosyltransferase	794241	795380	+	2615750	tgt	VC0741	379	queuine tRNA-ribosyltransferase	1702	100	0
NP_414730.1	212331	213629	+	944889	tilS	k2C	34	b0188	432	tRNA(Ile)-lysidine synthetase	NP_231873.1	MesJ protein	2395256	2396578	-	2613164	-	VC2242	440	MesJ protein	806	93	8.92e-105
NP_416969.1	2593844	2595859	-	946053	tmcA	ac4C	34	b2474	671	tRNA(Met) cytidine acetyltransferase	NP_233491.1	hypothetical protein VCA1112	1066673	1068799	-	2612182	-	VCA1112	708	hypothetical protein VCA1112	490	50	1.02e-53
NP_418063.1	3781215	3781688	+	948119	trmL	Cm, Um	34	b3606	157	tRNA (cytidine/uridine-2\'-O)-ribose methyltransferase	NP_232323.1	rRNA methylase	2862688	2863164	+	2615523	-	VC2695	158	rRNA methylase	535	97	4.82e-72
NP_416827.4	2441764	2443770	+	946800	mnmC	cmnm5Um	34	b2324	668	fused 5-methylaminomethyl-2-thiouridine-forming methyltransferase and FAD-dependent demodification enzyme	NP_231741.1	5-methylaminomethyl-2-thiouridine methyltransferase	2267483	2269507	+	2613366	mnmC	VC2110	674	5-methylaminomethyl-2-thiouridine methyltransferase	1796	99	0
NP_416585.1	2165668	2167029	+	946609	trhP	mcmo5U, cmo5U	34	b2081	453	putative peptidase YegQ	NP_230366.1	protease	769565	770965	-	2615726	-	VC0717	466	protease	1897	99	0
NP_415573.1	1116807	1117859	+	945601	trhO	mcmo5U, cmo5U	34	b1055	350	UPF0176 protein YceA	NP_230904.1	hypothetical protein VC1259	1333104	1334102	+	2614696	-	VC1259	332	hypothetical protein VC1259	349	77	3.41e-39
NP_417927.1	3608751	3608996	-	947974	tusA	mnm5s2U	34	b3470	81	sulfur transfer protein TusA	NP_229683.1	sulfur transfer protein SirA	21287	21535	-	2614869	-	VC0024	82	sulfur transfer protein SirA	276	88	6.57e-35
NP_417803.1	3474973	3475332	-	947853	tusC	mnm5s2U	34	b3344	119	sulfurtransferase complex subunit TusC	NP_230011.1	hypothetical protein VC0357	377679	378035	+	2615036	-	VC0357	118	hypothetical protein VC0357	313	100	2.41e-39
NP_417804.1	3475332	3475718	-	947852	tusD	mnm5s2U	34	b3345	128	sulfurtransferase complex subunit TusD	NP_230010.1	sulfur transfer complex subunit TusD	377287	377682	+	2615035	-	VC0356	131	sulfur transfer complex subunit TusD	363	100	1.22e-46
NP_415489.4	1030339	1030668	-	945023	tusE	mnm5s2U	34	b0969	109	sulfur transfer protein TusE	NP_231000.1	sulfite reductase subunit gamma-like protein	1446592	1446921	-	2614810	-	VC1356	109	sulfite reductase subunit gamma-like protein	382	100	3.03e-50
NP_418446.1	4230354	4231226	+	948519	rluF	Y	35	b4022	290	23S rRNA pseudouridine(2604) and tRNA(Tyr) pseudouridine(35) synthase	NP_231854.1	pseudouridine synthase	2376860	2377882	+	2613263	-	VC2223	340	pseudouridine synthase	737	80	6.79e-98
NP_418592.1	4399252	4400202	+	948690	miaA	ms2i6A	37	b4171	316	tRNA dimethylallyltransferase	NP_230000.1	tRNA delta(2)-isopentenylpyrophosphate transferase	369030	369977	+	2615059	miaA	VC0346	315	tRNA delta(2)-isopentenylpyrophosphate transferase	1183	94	1.72e-165
NP_415194.1	693531	694955	-	945260	miaB	ms2i6A	37	b0661	474	isopentenyl-adenosine A37 tRNA methylthiolase	NP_230609.1	(dimethylallyl)adenosine tRNA methylthiotransferase	1026188	1027612	-	2614215	-	VC0962	474	(dimethylallyl)adenosine tRNA methylthiotransferase	1950	100	0
NP_417012.1	2643129	2644283	-	946249	rlmN	m2A	37	b2517	384	23S rRNA m(2)A2503 methyltransferase/tRNA m(2)A37 methyltransferase	NP_230406.1	ribosomal RNA large subunit methyltransferase N	808566	809687	+	2615300	-	VC0757	373	ribosomal RNA large subunit methyltransferase N	1492	96	0
NP_417292.1	2945036	2945842	-	947291	tcdA	ct6A	37	b2812	268	tRNA threonylcarbamoyladenosine dehydratase	NP_231942.1	HesA/MoeB/ThiF family protein	2461974	2462795	-	2613107	-	VC2311	273	HesA/MoeB/ThiF family protein	946	96	6.23e-131
NP_417098.1	2744572	2745339	-	947099	trmD	m1G	37	b2607	255	tRNA m(1)G37 methyltransferase	NP_230214.1	tRNA (guanine-N(1)-)-methyltransferase	597144	597887	+	2615240	trmD	VC0563	247	tRNA (guanine-N(1)-)-methyltransferase	1068	97	3.3e-150
NP_414737.1	218887	219594	-	949112	trmO	m6t6A	37	b0195	235	tRNA m(6)t(6)A37 methyltransferase	NP_230523.1	hypothetical protein VC0876	939795	940490	-	2614543	-	VC0876	231	hypothetical protein VC0876	631	98	2.57e-84
NP_417070.2	2712027	2712764	-	947047	yfiC	m6A	37	b2575	245	tRNA m(6)A37 methyltransferase	NP_230310.1	hypothetical protein VC0661	706946	707668	-	2615451	-	VC0661	240	hypothetical protein VC0661	377	99	1.08e-45
NP_417536.1	3209530	3210543	-	947578	tsaD	ct6A, m6t6A, t6A	37	b3064	337	N(6)-L-threonylcarbamoyladenine synthase, TsaD subunit	NP_230172.3	DNA-binding/iron metalloprotein/AP endonuclease	555164	556182	+	2614954	gcp	VC0521	339	DNA-binding/iron metalloprotein/AP endonuclease	1396	99	0
NP_416321.1	1890572	1891267	-	946304	tsaB	ct6A, m6t6A, t6A	37	b1807	231	N(6)-L-threonylcarbamoyladenine synthase, TsaB subunit	NP_231623.1	hypothetical protein VC1989	2140716	2141429	-	2613493	-	VC1989	237	hypothetical protein VC1989	647	100	1.02e-86
NP_417741.1	3430843	3431415	-	947783	tsaC	ct6A, m6t6A, t6A	37	b3282	190	threonylcarbamoyl-AMP synthase	NP_229713.1	Sua5/YciO/YrdC family protein	50104	50670	+	2614432	-	VC0054	188	Sua5/YciO/YrdC family protein	558	99	1.37e-74
NP_418589.1	4395585	4396046	+	948684	tsaE	ct6A, m6t6A, t6A	37	b4168	153	N(6)-L-threonylcarbamoyladenine synthase, TsaE subunit	NP_229997.2	hypothetical protein VC0343	364889	365353	+	2615056	-	VC0343	154	hypothetical protein VC0343	501	99	6.17e-67
NP_417435.1	3102133	3102852	-	947448	trmI	m7G	46	b2960	239	tRNA m(7)G46 methyltransferase	NP_230107.1	tRNA (guanine-N(7)-)-methyltransferase	484499	485218	+	2615115	trmB	VC0453	239	tRNA (guanine-N(7)-)-methyltransferase	896	99	2.43e-124
NP_418400.1	4162170	4163270	-	947143	trmA	T	54	b3965	366	tRNA m(5)U54 methyltransferase	NP_229812.1	tRNA (uracil-5-)-methyltransferase	143863	144972	-	2612955	-	VC0154	369	tRNA (uracil-5-)-methyltransferase	1284	98	2.65e-179
NP_417635.1	3311833	3312777	-	947687	truB	Y	55	b3166	314	tRNA pseudouridine(55) synthase	NP_230294.1	tRNA pseudouridine synthase B	688533	689471	+	2615435	truB	VC0645	312	tRNA pseudouridine synthase B	1097	99	1.73e-152
NP_417271.1	2923002	2923784	-	947242	truC	Y	65	b2791	260	tRNA pseudouridine(65) synthase	NP_230535.1	tRNA pseudouridine synthase C	946691	947425	+	2614117	-	VC0888	244	tRNA pseudouridine synthase C	852	93	3.27e-117
NP_418473.3	4261669	4262706	+	948558	dusA	D	16,17, 20, 20A	b4049	345	tRNA-dihydrouridine synthase A	NP_230033.1	tRNA-dihydrouridine synthase A	394329	395312	+	2615022	-	VC0379	327	tRNA-dihydrouridine synthase A	1329	91	0
NP_417726.1	3410280	3411245	+	947707	dusB	D	16,17, 20, 20A	b3260	321	tRNA-dihydrouridine synthase B	NP_229946.1	NifR3/Smm1 family protein	300209	301204	-	2615014	-	VC0291	331	NifR3/Smm1 family protein	1181	100	6.68e-165
NP_416645.1	2229438	2230385	-	945458	dusC	D	16,17, 20, 20A	b2140	315	tRNA-dihydrouridine(16) synthase	NP_230750.1	hypothetical protein VC1105	1175203	1176174	-	2614375	-	VC1105	323	hypothetical protein VC1105	991	95	3.01e-136
NP_416821.1	2434824	2435636	-	946793	truA	Y	38-40	b2318	270	tRNA pseudouridine(38-40) synthase	NP_230645.1	tRNA pseudouridine synthase A	1069965	1070759	+	2614252	truA	VC0999	264	tRNA pseudouridine synthase A	1052	96	3.9e-147
NP_414957.1	441549	442997	+	945067	thiI	s4U	8, 9	b0423	482	tRNA uridine 4-sulfurtransferase	NP_230541.2	thiamine biosynthesis protein ThiI	952942	954393	+	2614123	-	VC0894	483	thiamine biosynthesis protein ThiI	1634	100	0
Present in E. coli
NP_418108.1	3824515	3825204	+	948161	trmH	Gm	18	b3651	229	tRNA (Gm18) 2\'-O-methyltransferase
Present in V. cholerae
NP_231544.1	2060044	2060820	+	2613539	miaE	ms2io6A	37	VC1910	258	tRNA-(ms2io6A)-hydroxylase
NP_233023.1	569857	570582	+	2612293	trmK	m1A	22	VCA0634	241	hypothetical protein VCA0634
