## Supplementary Data 3 for "Surveying the landscape of tRNA modifications by combining tRNA sequencing and RNA mass spectrometry"

### Sheet: 190304_bacteria_modifications_9
Dynamic MRM
Compound Group	Compound Name	ISTD?	Precursor Ion	MS1 Res	Product Ion	MS2 Res	Primary	Trigger	Threshold	Ret Time (min)	Delta Ret Time	Fragmentor	Collision Energy	Cell Accelerator Voltage	Polarity	Trigger Entrance Delay (cycles)	Trigger Delay (cycles)	Trigger Window	IsLogicEnabled	Trigger Logic Flag	Trigger Ratio	Trigger Ratio Window	Ignore MRM
	15N-dA	FALSE	257	Unit	141	Unit	TRUE	FALSE	0	8.12	3	380	10	7	Positive	0	0	0	FALSE	AND	1	1	FALSE
	ac4C	FALSE	286	Unit	154	Unit	TRUE	FALSE	0	7.7	3	380	4	7	Positive	0	0	0	FALSE	AND	1	1	FALSE
	acp3U	FALSE	346	Unit	214	Unit	TRUE	FALSE	0	2.2	3	380	10	7	Positive	0	0	0	FALSE	AND	1	1	FALSE
	Am	FALSE	282	Unit	136	Unit	TRUE	FALSE	0	9.2	3	380	10	2	Positive	0	0	0	FALSE	AND	1	1	FALSE
	Cm	FALSE	258	Unit	112	Unit	TRUE	FALSE	0	4.3	3	380	4	7	Positive	0	0	0	FALSE	AND	1	1	FALSE
	cmnm5s2U	FALSE	348	Unit	216	Unit	TRUE	FALSE	0	3.5	3	380	10	4	Positive	0	0	0	FALSE	AND	1	1	FALSE
	cmnm5U	FALSE	332	Unit	200	Unit	TRUE	FALSE	0	1.6	3	380	4	7	Positive	0	0	0	FALSE	AND	1	1	FALSE
	cmo5U	FALSE	319	Unit	187	Unit	TRUE	FALSE	0	3.5	4	380	4	7	Positive	0	0	0	FALSE	AND	1	1	FALSE
	ct6A	FALSE	395	Unit	263	Unit	TRUE	FALSE	0	8	5	380	8	7	Positive	0	0	0	FALSE	AND	1	1	FALSE
	D	FALSE	247	Unit	115	Unit	TRUE	FALSE	0	1.5	2	380	4	7	Positive	0	0	0	FALSE	AND	1	1	FALSE
	gluQ	FALSE	539	Unit	407	Unit	TRUE	FALSE	0	6	10	380	10	7	Positive	0	0	0	FALSE	AND	1	1	FALSE
	Gm	FALSE	298	Unit	152	Unit	TRUE	FALSE	0	6.7	3	380	6	7	Positive	0	0	0	FALSE	AND	1	1	FALSE
	I	FALSE	269	Unit	137	Unit	TRUE	FALSE	0	4.8	2	380	4	7	Positive	0	0	0	FALSE	AND	1	1	FALSE
	io6A	FALSE	352	Unit	220	Unit	TRUE	FALSE	0	12.2	6	380	16	7	Positive	0	0	0	FALSE	AND	1	1	FALSE
	k2C	FALSE	372	Unit	240	Unit	TRUE	FALSE	0	6	3	380	10	2	Positive	0	0	0	FALSE	AND	1	1	FALSE
	m1A	FALSE	282	Unit	150	Unit	TRUE	FALSE	0	2.8	3	380	16	7	Positive	0	0	0	FALSE	AND	1	1	FALSE
	m1G	FALSE	298	Unit	166	Unit	TRUE	FALSE	0	6.7	3	380	8	7	Positive	0	0	0	FALSE	AND	1	1	FALSE
	m22G	FALSE	312	Unit	180	Unit	TRUE	FALSE	0	9.9	4	380	10	7	Positive	0	0	0	FALSE	AND	1	1	FALSE
	m2A/m6A	FALSE	282	Unit	150	Unit	TRUE	FALSE	0	10	3	380	16	7	Positive	0	0	0	FALSE	AND	1	1	FALSE
	m2G	FALSE	298	Unit	166	Unit	TRUE	FALSE	0	7.2	3	380	6	7	Positive	0	0	0	FALSE	AND	1	1	FALSE
	m3U	FALSE	259	Unit	127	Unit	TRUE	FALSE	0	6	2	380	6	2	Positive	0	0	0	FALSE	AND	1	1	FALSE
	m5C	FALSE	258	Unit	126	Unit	TRUE	FALSE	0	3.9	3	380	10	7	Positive	0	0	0	FALSE	AND	1	1	FALSE
	T	FALSE	259	Unit	127	Unit	TRUE	FALSE	0	5.2	2	380	6	2	Positive	0	0	0	FALSE	AND	1	1	FALSE
	m6t6A	FALSE	427	Unit	295	Unit	TRUE	FALSE	0	9.8	4	380	8	7	Positive	0	0	0	FALSE	AND	1	1	FALSE
	m7G	FALSE	298	Unit	166	Unit	TRUE	FALSE	0	4.4	3	380	10	7	Positive	0	0	0	FALSE	AND	1	1	FALSE
	mcmo5U	FALSE	333	Unit	201	Unit	TRUE	FALSE	0	7	6	380	4	4	Positive	0	0	0	FALSE	AND	1	1	FALSE
	mnm5s2U	FALSE	304	Unit	172	Unit	TRUE	FALSE	0	3	5	380	8	7	Positive	0	0	0	FALSE	AND	1	1	FALSE
	mnm5se2U	FALSE	350	Unit	218	Unit	TRUE	FALSE	0	4.5	4	380	8	4	Positive	0	0	0	FALSE	AND	1	1	FALSE
	mnm5U	FALSE	288	Unit	239	Unit	TRUE	FALSE	0	5	4	380	8	4	Positive	0	0	0	FALSE	AND	1	1	FALSE
	ms2io6A	FALSE	398	Unit	266	Unit	TRUE	FALSE	0	13.7	6	380	10	7	Positive	0	0	0	FALSE	AND	1	1	FALSE
	acacp3U/N387	FALSE	388	Unit	256	Unit	TRUE	FALSE	0	6	3	380	4	7	Positive	0	0	0	FALSE	AND	1	1	FALSE
	oQ	FALSE	426	Unit	163	Unit	TRUE	FALSE	0	6	3	380	8	7	Positive	0	0	0	FALSE	AND	1	1	FALSE
	Q	FALSE	410	Unit	295	Unit	TRUE	FALSE	0	6	3	380	10	7	Positive	0	0	0	FALSE	AND	1	1	FALSE
	s2C	FALSE	260	Unit	128	Unit	TRUE	FALSE	0	3.2	2	380	4	7	Positive	0	0	0	FALSE	AND	1	1	FALSE
	s4U	FALSE	261	Unit	129	Unit	TRUE	FALSE	0	6	2	380	4	7	Positive	0	0	0	FALSE	AND	1	1	FALSE
	t6A	FALSE	413	Unit	281	Unit	TRUE	FALSE	0	8.7	3	380	8	7	Positive	0	0	0	FALSE	AND	1	1	FALSE
	Um	FALSE	259	Unit	113	Unit	TRUE	FALSE	0	5.8	2	380	4	2	Positive	0	0	0	FALSE	AND	1	1	FALSE
	Y	FALSE	245	Unit	191	Unit	TRUE	FALSE	0	1.6	2	380	8	7	Positive	0	0	0	FALSE	AND	1	1	FALSE
