## Supplementary Data 4 for "Surveying the landscape of tRNA modifications by combining tRNA sequencing and RNA mass spectrometry"

### Sheet: Sheet3
V. cholerae acetyltransferase								BLAST E-value
Locus	Description	Length	domain_start	domain_end	COG_id	membership_class	Cog name	V. parahaemolyticus	A. hydrophila	S. oneidenis	E. coli
VC0058	carbonic anhydrase	184	1	184	COG0663	0	Carbonic anhydrase or acetyltransferase, isoleucine patch superfamily	3.26e-110	1.21e-90	2.72e-91	1.39e-84
VC0106	hypothetical protein VC0106	143	1	143	COG0456	0	Ribosomal protein S18 acetylase RimI and related acetyltransferases	2.49e-64	n.d.	6.5e-37	n.d.
VC0238	hexapaptide repeat-containing transferase	188	1	188	COG0110	0	Acetyltransferase (isoleucine patch superfamily)	1.62e-11	n.d.	1.92e-12	n.d.
VC0252	acetyltransferase	188	1	188	COG0110	1	Acetyltransferase (isoleucine patch superfamily)	n.d.	n.d.	n.d.	n.d.
VC0317	hypothetical protein VC0317	148	1	148	COG1246	3	N-acetylglutamate synthase or related acetyltransferase, GNAT family	1.84e-41	n.d.	n.d.	n.d.
VC0655	acetyltransferase	183	1	183	COG3153	0	Predicted N-acetyltransferase YhbS	1.43e-79	1.36e-41	n.d.	1.78e-60
VC0657	ribosomal-protein-alanine acetyltransferase	161	1	161	COG0456	0	Ribosomal protein S18 acetylase RimI and related acetyltransferases	4.48e-72	2.74e-29	4.79e-28	4.25e-30
VC0884	acetyltransferase-like protein	207	1	207	COG1670	0	Protein N-acetyltransferase, RimJ/RimL family	2.27e-59	n.d.	n.d.	n.d.
VC0919	serine acetyltransferase-like protein	184	1	184	COG1045	0	Serine acetyltransferase	2.97e-13	3.93e-14	3.18e-18	3.06e-15
VC0923	serine acetyltransferase-like protein	143	1	143	COG1045	2	Serine acetyltransferase	2.89e-16	2.53e-17	7.4e-21	6.05e-17
VC1046	3-ketoacyl-CoA thiolase	435	1	435	COG0183	0	Acetyl-CoA acetyltransferase	0	0	0	0
VC1217	hypothetical protein VC1217	161	1	161	COG0456	0	Ribosomal protein S18 acetylase RimI and related acetyltransferases	7.68e-42	5.83e-32	2.16e-37	2.99e-34
VC1309	ribosomal-protein-alanine acetyltransferase	191	1	191	COG1670	0	Protein N-acetyltransferase, RimJ/RimL family	2.38e-83	1.05e-45	n.d.	1.69e-58
VC1341	acetyltransferase	158	1	158	COG0456	3	Ribosomal protein S18 acetylase RimI and related acetyltransferases	5.05e-70	n.d.	n.d.	n.d.
VC1889	ribosomal-protein-serine acetyltransferase	178	1	178	COG1670	0	Protein N-acetyltransferase, RimJ/RimL family	1.63e-84	2.8e-21	n.d.	1.76e-13
VC2316	N-acetylglutamate synthase	456	306	456	COG1246	1	N-acetylglutamate synthase or related acetyltransferase, GNAT family	0	0	0	0
VC2332	acetyltransferase	363	1	363	COG0456	1	Ribosomal protein S18 acetylase RimI and related acetyltransferases	1.08e-17	3.21e-13	n.d.	n.d.
VC2649	serine acetyltransferase	273	1	273	COG1045	1	Serine acetyltransferase	0	1.54e-140	7.24e-39	9.75e-150
VC2740	hypothetical protein VC2740	310	1	138	COG0456	3	Ribosomal protein S18 acetylase RimI and related acetyltransferases	0	1.24e-93	7.48e-28	6.55e-113
VC2759	3-ketoacyl-CoA thiolase	387	1	387	COG0183	0	Acetyl-CoA acetyltransferase	0	0	0	0
VC2762	bifunctional N-acetylglucosamine-1-phosphate uridyltransferase/glucosamine-1-phosphate acetyltransferase	453	1	453	COG1207	0	Bifunctional protein GlmU, N-acetylglucosamine-1-phosphate-uridyltransferase/glucosamine-1-phosphate-acetyltransferase	0	0	0	0
VCA0043	hypothetical protein VCA0043	94	1	94	COG2388	0	Predicted acetyltransferase, GNAT superfamily	6.69e-32	n.d.	n.d.	n.d.
VCA0253	antibiotic acetyltransferase	232	1	232	COG0110	1	Acetyltransferase (isoleucine patch superfamily)	1.17e-104	3.31e-72	1.09e-43	2.57e-11
VCA0263	acetyltransferase	180	1	180	COG3153	0	Predicted N-acetyltransferase YhbS	5.66e-12	n.d.	n.d.	3.45e-14
VCA0300	chloramphenicol acetyltransferase	209	1	209	COG0110	0	Acetyltransferase (isoleucine patch superfamily)	1.85e-74	1.63e-81	2.34e-109	1.21e-11
VCA0316	acetyltransferase	178	1	178	COG1670	0	Protein N-acetyltransferase, RimJ/RimL family	n.d.	2.63e-12	n.d.	5.56e-13
VCA0318	hypothetical protein VCA0318	165	1	165	COG0454	0	N-acetyltransferase, GNAT superfamily (includes histone acetyltransferase HPA2)	n.d.	n.d.	7.28e-117	n.d.
VCA0382	hypothetical protein VCA0382	141	1	141	COG0456	0	Ribosomal protein S18 acetylase RimI and related acetyltransferases	n.d.	2.14e-29	n.d.	9e-15
VCA0400	acetyltransferase	151	1	151	COG0456	0	Ribosomal protein S18 acetylase RimI and related acetyltransferases	n.d.	1.9e-55	n.d.	n.d.
VCA0402	acetyltransferase	144	1	144	COG0456	0	Ribosomal protein S18 acetylase RimI and related acetyltransferases	n.d.	n.d.	n.d.	n.d.
VCA0417	acetyltransferase	178	1	178	COG1670	0	Protein N-acetyltransferase, RimJ/RimL family	n.d.	2.63e-12	n.d.	5.56e-13
VCA0436	acetyltransferase	171	1	171	COG1670	0	Protein N-acetyltransferase, RimJ/RimL family	1.1e-11	2.23e-62	n.d.	n.d.
VCA0442	acetyltransferase	158	1	158	COG1670	0	Protein N-acetyltransferase, RimJ/RimL family	n.d.	n.d.	n.d.	n.d.
VCA0470	acetyltransferase	144	1	144	COG0456	0	Ribosomal protein S18 acetylase RimI and related acetyltransferases	3.45e-67	n.d.	n.d.	2.04e-12
VCA0473	acetyltransferase	105	1	105	COG0110	0	Acetyltransferase (isoleucine patch superfamily)	1.1e-27	2.72e-30	2.88e-42	2.11e-15
VCA0474	acetyltransferase	230	1	230	COG1670	1	Protein N-acetyltransferase, RimJ/RimL family	n.d.	n.d.	n.d.	n.d.
VCA0479	acetyltransferase	151	1	151	COG0456	0	Ribosomal protein S18 acetylase RimI and related acetyltransferases	n.d.	1.9e-55	n.d.	n.d.
VCA0481	hypothetical protein VCA0481	165	1	165	COG0454	0	N-acetyltransferase, GNAT superfamily (includes histone acetyltransferase HPA2)	n.d.	n.d.	7.28e-117	n.d.
VCA0487	hypothetical protein VCA0487	177	1	177	COG0456	3	Ribosomal protein S18 acetylase RimI and related acetyltransferases	n.d.	n.d.	1.33e-21	n.d.
VCA0505	acetyltransferase	171	1	171	COG1670	0	Protein N-acetyltransferase, RimJ/RimL family	3.1e-11	3.77e-62	n.d.	n.d.
VCA0574	hypothetical protein VCA0574	893	727	893	COG0454	1	N-acetyltransferase, GNAT superfamily (includes histone acetyltransferase HPA2)	0	0	0	0
VCA0631	hypothetical protein VCA0631	171	1	171	COG3981	0	Predicted acetyltransferase	n.d.	1.34e-11	n.d.	n.d.
VCA0690	acetyl-CoA acetyltransferase	401	1	401	COG0183	0	Acetyl-CoA acetyltransferase	0	2.58e-90	4.15e-103	3.67e-136
VCA0825	L-2,4-diaminobutyric acid acetyltransferase	173	1	173	COG0456	1	Ribosomal protein S18 acetylase RimI and related acetyltransferases	2.59e-75	n.d.	n.d.	n.d.
VCA0836	hexapeptide repeat-containing acetyltransferase	192	1	192	COG0110	1	Acetyltransferase (isoleucine patch superfamily)	6.13e-92	5.35e-54	2.55e-32	8.34e-44
VCA0947	spermidine n1-acetyltransferase	173	1	173	COG1670	0	Protein N-acetyltransferase, RimJ/RimL family	4.59e-97	2.93e-69	n.d.	4.4e-69
VCA1112	hypothetical protein VCA1112	708	1	708	COG1444	0	tRNA(Met) C34 N-acetyltransferase TmcA	0	7.07e-93	n.d.	1.02e-53
